# Evaluating deep learning for predicting epigenomic profiles

**DOI:** 10.1101/2022.04.29.490059

**Authors:** Shushan Toneyan, Ziqi Tang, Peter K. Koo

**Author notes:** These authors contributed equally to this work (Shushan Toneyan, Ziqi Tang).

## Abstract

Deep learning has been successful at predicting epigenomic profiles from DNA sequences. Most approaches frame this task as a binary classification relying on peak callers to define functional activity. Recently, quantitative models have emerged to directly predict the experimental coverage values as a regression. As new models continue to emerge with different architectures and training configurations, a major bottleneck is forming due to the lack of ability to fairly assess the novelty of proposed models and their utility for downstream biological discovery. Here we introduce a unified evaluation framework and use it to compare various binary and quantitative models trained to predict chromatin accessibility data. We highlight various modeling choices that affect generalization performance, including a downstream application of predicting variant effects. In addition, we introduce a robustness metric that can be used to enhance model selection and improve variant effect predictions. Our empirical study largely supports that quantitative modeling of epigenomic profiles leads to better generalizability and interpretability.

---

Deep learning (DL) has achieved considerable success in predicting epigenomic profiles from DNA sequences, including transcription factor binding^1–3^, chromatin accessibility^4,5^, methylation^6^, and histone marks^7,8^. By learning a sequence-function relationship, trained DL models have been utilized on various downstream tasks, such as predicting the functional effects of single-nucleotide variants associated with human diseases^4,7,9–13^.

Over the past several years, the variety of DL models proposed to address regulatory genomic prediction tasks has increased substantially^14–22^. The wide variety of proposed models, the datasets they are trained on, how the datasets are processed, and the tricks used to train the models make it challenging to assess which innovations are driving performance gains. A direct comparison of model performance cannot always be made easily due to the variations of how the prediction tasks are framed. For instance, previous approaches typically frame the task as a *binary* classification, where binary labels represent functional activity based on a peak caller. However, in collapsing the amplitude and shape of a peak into a binary label, information about differential *cis*-regulatory mechanisms potentially encoded in these attributes is lost. Recently, *quantitative* models^23–27^ have emerged, similarly taking DNA sequences as input but now directly predicting experimental read coverage values as a regression task, thus bypassing the need for a peak caller and preserving quantitative information of epigenomic tracks. Since standard metrics differ across classification and regression tasks, it remains unclear how to directly compare models trained on binary tasks versus quantitative tasks.

To address this issue, Kelley et al^23^ propose to ‘binarize’ their quantitative predictions using a peak caller, which enables a comparison of the overlapping regions with binary labels. However, this approach narrowly focuses evaluation on regions of the genome that have been annotated as functional according to a peak caller, which is noisy and sensitive to parameter choices of the peak caller^28^. Alternatively, Avsec et al^26^ compared the performance of a binary model with an augmented version of the binary model that appends an output-head that simultaneously predicts quantitative profiles. While this measures the added benefit of quantitative modeling, this approach requires retraining multiple versions of the model, which can be sensitive to initialization, and it does not easily extend to comparisons with existing models.

Moreover, other modeling choices within a prediction task make it challenging to directly make fair comparisons. For instance, existing quantitative models predict different resolutions of the epigenetic profiles. Basenji^23^ predicts non-overlapping binned epigenomic profiles with a resolution of 128 base-pairs (bp), while BPNet^26^ predicts at base-resolution. Comparing models across different resolutions is not straightforward, because binning affects the smoothness of the coverage values which, in turn, can influence performance metrics. Moreover, existing methods employ different data augmentations and analyze different subsets of training and test data, further complicating any direct comparisons.

As the number of applications continues to grow, a bottleneck of modeling innovations is forming as we lack the ability to perform a critical assessment of newly proposed models. Here, we propose an evaluation framework for DL models trained on regulatory genomics data that enables a systematic comparison of prediction performance and model interpretability, irrespective of how the prediction task is framed. Using this framework, we perform a critical assessment of quantitative models and binary models on a chromatin accessibility prediction task to elucidate beneficial factors in model architecture, training procedure, and data augmentation strategies. Moving beyond predictive performance, we assess each model with additional criteria: 1) robustness of predictions to small perturbations to the input sequence, 2) variant effect predictions, and 3) interpretability of the learned representations. Our evaluation framework is packaged in a python-based software, called GOPHER (GenOmic Profile-model compreHensive EvaluatoR).
