## Supplementary Data 3 for "Evaluating deep learning for predicting epigenomic profiles"

	Experiment	Model Structure	Output Head	Activation	Resolution	Augmentation	average	no robust average	HBB	HBB_n	SORT1	SORT1_n	TERT-GBM	TERT-GBM_n	PKLR	PKLR_n	MYCrs6983267	MYCrs6983267_n	IRF6	IRF6_n	MSMB	MSMB_n	HBG1	HBG1_n	TERT-HEK293T	TERT-HEK293T_n	F9	F9_n	ZFAND3	ZFAND3_n	HNF4A	HNF4A_n	IRF4	IRF4_n	GP1BB	GP1BB_n	LDLR	LDLR_n
3	augmentation	Basenji	Single	GELU	128	None	0.323	0.299	0.316	0.271	0.333	0.320	0.442	0.406	0.275	0.266	0.440	0.432	0.249	0.227	0.156	0.170	0.293	0.235	0.433	0.397	0.372	0.335	0.153	0.138	0.289	0.260	0.176	0.171	0.306	0.283	0.605	0.576
5	augmentation	Basenji	Single	GELU	128	Shift + RC	0.337	0.331	0.328	0.328	0.304	0.297	0.610	0.610	0.182	0.185	0.453	0.457	0.233	0.222	0.163	0.152	0.251	0.255	0.548	0.549	0.465	0.455	0.173	0.171	0.253	0.235	0.234	0.236	0.338	0.335	0.513	0.483
6	augmentation	Basenji	Single	GELU	128	None	0.303	0.284	0.270	0.244	0.232	0.223	0.490	0.479	0.191	0.169	0.439	0.440	0.222	0.197	0.158	0.141	0.221	0.191	0.457	0.454	0.526	0.517	0.206	0.210	0.243	0.138	0.227	0.229	0.293	0.279	0.372	0.348
8	augmentation	Basenji	Single	GELU	128	Shift	0.325	0.311	0.420	0.410	0.306	0.283	0.623	0.622	0.095	0.097	0.455	0.434	0.255	0.242	0.185	0.187	0.205	0.183	0.570	0.562	0.507	0.510	0.181	0.167	0.291	0.219	0.200	0.178	0.273	0.271	0.310	0.304
10	augmentation	Basenji	Single	GELU	128	Shift + RC	0.355	0.345	0.367	0.350	0.392	0.375	0.595	0.574	0.181	0.174	0.449	0.442	0.286	0.271	0.159	0.158	0.230	0.226	0.521	0.504	0.491	0.476	0.254	0.249	0.388	0.398	0.186	0.177	0.350	0.334	0.474	0.460
11	augmentation	Basenji	Single	GELU	128	Shift	0.336	0.321	0.398	0.393	0.327	0.324	0.590	0.593	0.135	0.124	0.445	0.430	0.240	0.214	0.173	0.166	0.405	0.392	0.518	0.505	0.443	0.425	0.218	0.203	0.232	0.212	0.159	0.143	0.216	0.184	0.533	0.515
12	augmentation	Basenji	Single	GELU	128	RC	0.369	0.358	0.396	0.384	0.402	0.383	0.579	0.574	0.262	0.248	0.457	0.446	0.534	0.520	0.196	0.191	0.142	0.138	0.528	0.525	0.408	0.391	0.320	0.309	0.263	0.271	0.168	0.150	0.333	0.313	0.553	0.528
15	augmentation	Basenji	Single	GELU	128	RC	0.336	0.313	0.357	0.331	0.251	0.253	0.502	0.463	0.146	0.141	0.450	0.448	0.418	0.386	0.212	0.186	0.155	0.159	0.466	0.424	0.530	0.521	0.268	0.250	0.266	0.223	0.200	0.184	0.231	0.200	0.581	0.528
0	augmentation	BPNet	Task-specific	ReLU	1	Shift + RC	0.324	0.325	0.447	0.447	0.365	0.366	0.449	0.456	0.226	0.226	0.398	0.399	0.165	0.161	0.214	0.215	0.377	0.373	0.416	0.420	0.392	0.391	0.108	0.109	0.383	0.394	0.205	0.204	0.212	0.212	0.510	0.500
1	augmentation	BPNet	Task-specific	ReLU	1	None	0.243	0.218	0.304	0.241	0.212	0.206	0.344	0.339	0.123	0.090	0.396	0.394	0.209	0.192	0.212	0.203	0.283	0.256	0.387	0.386	0.333	0.270	0.094	0.082	0.041	-0.062	0.147	0.129	0.120	0.115	0.438	0.437
2	augmentation	BPNet	Task-specific	ReLU	1	RC	0.316	0.286	0.435	0.402	0.243	0.236	0.644	0.642	0.179	0.132	0.404	0.397	0.193	0.159	0.171	0.145	0.282	0.289	0.559	0.559	0.404	0.196	0.039	0.019	0.485	0.447	0.203	0.168	0.257	0.259	0.245	0.245
4	augmentation	BPNet	Task-specific	ReLU	1	Shift + RC	0.315	0.312	0.404	0.399	0.211	0.209	0.570	0.573	0.225	0.224	0.356	0.354	0.279	0.276	0.210	0.205	0.260	0.257	0.471	0.473	0.442	0.434	0.252	0.248	0.082	0.070	0.185	0.187	0.200	0.200	0.578	0.573
7	augmentation	BPNet	Task-specific	ReLU	1	Shift	0.252	0.252	0.315	0.311	0.172	0.174	0.440	0.446	0.146	0.148	0.446	0.446	0.167	0.166	0.206	0.206	0.116	0.116	0.386	0.387	0.306	0.304	0.222	0.224	0.066	0.064	0.144	0.146	0.176	0.174	0.476	0.469
9	augmentation	BPNet	Task-specific	ReLU	1	Shift	0.281	0.278	0.348	0.332	0.290	0.290	0.556	0.557	0.124	0.122	0.420	0.419	0.153	0.153	0.213	0.210	0.164	0.162	0.458	0.460	0.363	0.350	0.072	0.067	0.082	0.079	0.171	0.166	0.286	0.282	0.511	0.513
13	augmentation	BPNet	Task-specific	ReLU	1	None	0.302	0.302	0.323	0.323	0.298	0.300	0.546	0.546	0.210	0.213	0.438	0.438	0.162	0.161	0.147	0.146	0.123	0.122	0.485	0.487	0.437	0.437	0.153	0.156	0.393	0.394	0.297	0.302	0.173	0.166	0.339	0.335
14	augmentation	BPNet	Task-specific	ReLU	1	RC	0.330	0.330	0.407	0.406	0.348	0.350	0.600	0.598	0.235	0.238	0.439	0.439	0.175	0.172	0.200	0.200	0.218	0.217	0.488	0.489	0.362	0.362	0.172	0.174	0.354	0.358	0.180	0.178	0.358	0.355	0.415	0.411
16	bin_size	Basenji	Single	GELU	1	RC+Shift	0.357	0.357	0.365	0.365	0.358	0.358	0.516	0.516	0.235	0.235	0.404	0.404	0.417	0.417	0.196	0.196	0.452	0.452	0.450	0.450	0.468	0.468	0.234	0.234	0.395	0.395	0.169	0.169	0.316	0.316	0.379	0.379
30	bin_size	Basenji	Single	GELU	32	RC+Shift	0.390	0.388	0.383	0.385	0.366	0.355	0.631	0.621	0.159	0.159	0.426	0.426	0.516	0.508	0.189	0.187	0.522	0.509	0.559	0.547	0.485	0.480	0.236	0.259	0.334	0.370	0.162	0.163	0.334	0.337	0.543	0.508
26	bin_size	Basenji	Single	GELU	64	RC+Shift	0.365	0.356	0.419	0.419	0.446	0.433	0.522	0.530	0.208	0.202	0.440	0.428	0.476	0.459	0.164	0.165	0.381	0.379	0.474	0.486	0.483	0.470	0.148	0.134	0.318	0.281	0.182	0.173	0.304	0.283	0.511	0.495
18	bin_size	Basenji	Single	GELU	128	RC+Shift	0.379	0.373	0.359	0.342	0.427	0.426	0.576	0.570	0.265	0.252	0.460	0.457	0.293	0.281	0.253	0.251	0.535	0.494	0.502	0.506	0.458	0.444	0.230	0.215	0.298	0.333	0.207	0.205	0.311	0.303	0.513	0.513
19	bin_size	Basenji	Single	GELU	256	RC+Shift	0.336	0.330	0.358	0.325	0.381	0.363	0.582	0.582	0.203	0.202	0.455	0.443	0.297	0.298	0.244	0.245	0.146	0.125	0.496	0.494	0.456	0.454	0.187	0.193	0.214	0.207	0.172	0.181	0.339	0.334	0.507	0.498
31	bin_size	Basenji	Single	GELU	512	RC+Shift	0.335	0.324	0.303	0.277	0.309	0.294	0.593	0.592	0.218	0.205	0.445	0.438	0.222	0.231	0.165	0.170	0.304	0.297	0.518	0.510	0.463	0.448	0.172	0.172	0.288	0.229	0.199	0.195	0.335	0.321	0.491	0.478
25	bin_size	Basenji	Single	GELU	1024	RC+Shift	0.327	0.321	0.286	0.286	0.331	0.328	0.583	0.582	0.199	0.195	0.449	0.444	0.284	0.269	0.255	0.239	0.072	0.069	0.534	0.534	0.446	0.418	0.196	0.206	0.310	0.315	0.162	0.169	0.352	0.348	0.450	0.415
27	bin_size	Basenji	Single	GELU	2048	RC+Shift	0.298	0.289	0.374	0.384	0.365	0.360	0.536	0.519	0.133	0.125	0.442	0.431	0.208	0.199	0.183	0.177	0.072	0.079	0.471	0.455	0.436	0.413	0.138	0.123	0.257	0.245	0.174	0.167	0.332	0.309	0.354	0.351
24	bin_size	BPNet	Task-specific	ReLU	1	RC+Shift	0.298	0.292	0.297	0.275	0.302	0.303	0.589	0.586	0.195	0.195	0.405	0.407	0.182	0.180	0.203	0.200	0.139	0.120	0.461	0.459	0.448	0.439	0.164	0.161	0.050	0.034	0.249	0.246	0.268	0.268	0.516	0.504
23	bin_size	BPNet	Task-specific	ReLU	32	RC+Shift	0.254	0.251	0.401	0.391	0.259	0.259	0.560	0.559	0.155	0.152	0.355	0.354	0.057	0.060	0.144	0.143	0.048	0.046	0.493	0.492	0.250	0.238	0.163	0.160	0.019	0.019	0.181	0.180	0.275	0.272	0.448	0.446
28	bin_size	BPNet	Task-specific	ReLU	64	RC+Shift	0.240	0.238	0.311	0.301	0.242	0.243	0.358	0.364	0.090	0.087	0.312	0.313	0.097	0.095	0.188	0.187	0.012	0.012	0.438	0.441	0.413	0.410	0.130	0.131	0.277	0.275	0.076	0.064	0.267	0.261	0.397	0.381
21	bin_size	BPNet	Task-specific	ReLU	128	RC+Shift	0.188	0.186	0.373	0.368	0.099	0.100	0.373	0.372	0.153	0.153	0.385	0.385	0.146	0.145	0.104	0.103	0.038	0.033	0.367	0.366	0.135	0.115	0.043	0.042	0.248	0.247	0.034	0.039	0.147	0.159	0.171	0.169
22	bin_size	BPNet	Task-specific	ReLU	256	RC+Shift	0.213	0.205	0.194	0.179	0.221	0.218	0.475	0.471	0.188	0.180	0.353	0.349	0.209	0.207	0.135	0.137	0.126	0.112	0.441	0.438	0.051	0.003	0.115	0.111	0.244	0.238	0.064	0.057	0.076	0.069	0.300	0.301
20	bin_size	BPNet	Task-specific	ReLU	512	RC+Shift	0.166	0.168	0.271	0.268	0.271	0.274	0.341	0.348	0.092	0.092	0.393	0.390	0.073	0.077	0.141	0.142	-0.028	-0.027	0.324	0.323	0.016	0.011	0.070	0.065	-0.042	-0.025	0.203	0.211	0.229	0.228	0.129	0.138
29	bin_size	BPNet	Task-specific	ReLU	1024	RC+Shift	0.155	0.142	0.110	0.120	0.198	0.196	0.374	0.377	0.166	0.143	0.105	0.049	0.138	0.127	0.154	0.149	0.089	0.051	0.348	0.353	0.142	0.093	0.102	0.094	0.053	0.051	0.118	0.108	0.121	0.091	0.109	0.121
17	bin_size	BPNet	Task-specific	ReLU	2048	RC+Shift	0.052	0.049	-0.054	-0.055	0.105	0.099	0.186	0.208	-0.039	-0.048	0.325	0.328	0.085	0.072	-0.006	-0.003	-0.043	-0.039	0.194	0.214	-0.108	-0.101	-0.032	-0.036	0.001	-0.005	0.010	0.008	0.070	0.054	0.081	0.046
33	binary	Basenji_binary	Single	Exponential	binary	None	0.209	0.207	0.132	0.123	0.161	0.164	0.297	0.307	0.013	0.003	0.447	0.443	0.122	0.115	0.126	0.114	0.203	0.213	0.330	0.338	0.502	0.496	0.146	0.142	0.107	0.098	0.188	0.181	0.163	0.157	0.206	0.217
37	binary	Basenji_binary	Single	GELU	binary	None	0.173	0.154	0.090	0.088	0.099	0.106	0.343	0.302	0.054	0.037	0.412	0.390	0.071	0.032	0.112	0.097	0.077	0.094	0.355	0.300	0.516	0.494	0.069	0.086	-0.036	-0.056	0.031	-0.007	0.188	0.149	0.214	0.199
32	binary	Basset	Single	Exponential	binary	None	0.180	0.090	0.215	0.172	0.169	0.155	0.391	0.181	0.045	-0.052	0.444	0.423	0.110	-0.005	0.125	0.089	0.105	0.095	0.363	0.191	0.069	-0.223	0.118	0.077	0.128	0.057	0.033	-0.161	0.250	0.196	0.131	0.161
38	binary	Basset	Single	ReLU	binary	None	0.175	0.076	0.166	0.061	0.152	0.140	0.289	0.256	0.016	0.019	0.431	0.332	0.103	-0.009	0.103	0.049	0.069	0.005	0.283	0.238	0.396	-0.217	0.085	0.065	0.084	0.052	0.146	-0.032	0.142	0.129	0.160	0.057
36	binary	CNN	Single	Exponential	binary	None	0.203	0.104	0.289	0.126	0.027	0.013	0.363	0.360	-0.070	-0.156	0.437	0.329	0.174	0.026	0.111	-0.015	0.296	0.262	0.332	0.349	0.516	-0.062	0.002	-0.043	0.088	0.033	0.115	-0.026	0.328	0.330	0.034	0.039
35	binary	CNN	Single	ReLU	binary	None	0.125	0.059	0.174	0.135	0.022	-0.040	0.123	0.136	0.025	-0.002	0.397	0.363	0.009	-0.018	0.091	0.034	0.075	0.084	0.159	0.143	0.302	-0.256	0.154	0.091	0.117	0.078	0.028	-0.003	0.115	0.108	0.088	0.033
34	binary	Residual	Single	Exponential	binary	None	0.268	0.155	0.345	0.248	0.152	0.039	0.496	0.432	-0.072	-0.109	0.427	0.384	0.321	0.065	0.116	-0.075	0.279	0.255	0.480	0.451	0.530	0.164	0.135	0.002	0.134	0.093	0.096	-0.086	0.341	0.357	0.233	0.098
39	binary	Residual	Single	ReLU	binary	None	0.239	0.172	0.297	0.105	0.237	0.161	0.485	0.486	-0.112	-0.120	0.430	0.432	0.131	0.053	0.101	0.066	0.159	0.123	0.454	0.453	0.552	0.484	0.127	0.038	0.147	0.070	0.088	-0.120	0.261	0.240	0.227	0.114
43	new_models	CNN	Single	Exponential	1	RC+Shift	0.298	0.283	0.313	0.331	0.241	0.223	0.505	0.497	0.142	0.128	0.451	0.440	0.182	0.169	0.171	0.169	0.104	0.111	0.453	0.445	0.418	0.372	0.187	0.154	0.339	0.350	0.149	0.146	0.332	0.317	0.483	0.398
42	new_models	CNN	Single	ReLU	1	RC+Shift	0.292	0.276	0.234	0.239	0.345	0.277	0.548	0.520	0.196	0.182	0.442	0.443	0.195	0.186	0.186	0.181	0.183	0.164	0.476	0.441	0.484	0.469	0.129	0.135	0.293	0.282	0.192	0.134	0.295	0.294	0.184	0.196
47	new_models	CNN	Single	Exponential	32	RC+Shift	0.301	0.297	0.319	0.364	0.278	0.262	0.511	0.468	0.176	0.170	0.451	0.451	0.191	0.167	0.199	0.185	0.140	0.177	0.444	0.410	0.458	0.446	0.225	0.224	0.200	0.220	0.187	0.149	0.314	0.312	0.420	0.457
46	new_models	CNN	Single	ReLU	32	RC+Shift	0.306	0.284	0.377	0.386	0.288	0.264	0.559	0.541	0.160	0.128	0.446	0.441	0.209	0.185	0.190	0.179	0.241	0.158	0.457	0.448	0.470	0.466	0.189	0.155	0.176	0.208	0.171	0.130	0.291	0.248	0.360	0.317
41	new_models	CNN	Task-specific	Exponential	1	RC+Shift	0.291	0.286	0.294	0.342	0.307	0.297	0.523	0.513	0.131	0.133	0.458	0.448	0.143	0.156	0.175	0.174	0.207	0.223	0.471	0.453	0.462	0.428	0.125	0.117	0.307	0.356	0.154	0.125	0.279	0.228	0.329	0.299
40	new_models	CNN	Task-specific	ReLU	1	RC+Shift	0.311	0.296	0.348	0.357	0.281	0.243	0.551	0.542	0.152	0.161	0.446	0.446	0.211	0.194	0.214	0.205	0.166	0.153	0.483	0.469	0.480	0.473	0.136	0.140	0.253	0.224	0.213	0.203	0.324	0.282	0.414	0.340
45	new_models	CNN	Task-specific	Exponential	32	RC+Shift	0.302	0.298	0.372	0.354	0.308	0.310	0.514	0.513	0.169	0.178	0.448	0.447	0.219	0.208	0.165	0.173	0.217	0.234	0.453	0.463	0.456	0.452	0.142	0.162	0.255	0.215	0.131	0.130	0.285	0.258	0.398	0.375
44	new_models	CNN	Task-specific	ReLU	32	RC+Shift	0.304	0.298	0.348	0.352	0.360	0.345	0.513	0.516	0.169	0.154	0.448	0.444	0.199	0.195	0.159	0.169	0.297	0.258	0.446	0.446	0.473	0.460	0.140	0.154	0.189	0.199	0.166	0.170	0.291	0.253	0.356	0.360
51	new_models	Residual	Single	Exponential	1	RC+Shift	0.362	0.362	0.401	0.418	0.385	0.376	0.580	0.599	0.215	0.222	0.455	0.459	0.467	0.458	0.189	0.184	0.269	0.252	0.495	0.493	0.416	0.412	0.213	0.199	0.285	0.282	0.180	0.178	0.343	0.337	0.538	0.558
50	new_models	Residual	Single	ReLU	1	RC+Shift	0.334	0.335	0.308	0.322	0.424	0.417	0.544	0.538	0.215	0.211	0.463	0.465	0.163	0.159	0.226	0.214	0.246	0.260	0.478	0.468	0.392	0.384	0.189	0.213	0.257	0.278	0.210	0.206	0.351	0.351	0.547	0.537
55	new_models	Residual	Single	Exponential	32	RC+Shift	0.365	0.361	0.332	0.322	0.396	0.395	0.587	0.578	0.247	0.248	0.452	0.451	0.526	0.524	0.175	0.176	0.316	0.311	0.491	0.485	0.457	0.455	0.178	0.176	0.208	0.202	0.173	0.175	0.303	0.305	0.630	0.617
54	new_models	Residual	Single	ReLU	32	RC+Shift	0.347	0.348	0.381	0.380	0.414	0.415	0.643	0.646	0.172	0.176	0.456	0.457	0.238	0.236	0.178	0.178	0.416	0.425	0.567	0.567	0.419	0.416	0.141	0.140	0.243	0.245	0.181	0.181	0.351	0.346	0.411	0.408
49	new_models	Residual	Task-specific	Exponential	1	RC+Shift	0.352	0.346	0.357	0.369	0.402	0.399	0.599	0.606	0.193	0.200	0.455	0.453	0.291	0.279	0.171	0.174	0.201	0.196	0.499	0.507	0.450	0.441	0.162	0.157	0.380	0.318	0.202	0.195	0.370	0.369	0.551	0.531
48	new_models	Residual	Task-specific	ReLU	1	RC+Shift	0.329	0.330	0.268	0.277	0.375	0.371	0.615	0.604	0.185	0.190	0.442	0.442	0.175	0.180	0.172	0.181	0.308	0.314	0.520	0.512	0.406	0.397	0.140	0.146	0.353	0.345	0.151	0.169	0.362	0.361	0.468	0.462
53	new_models	Residual	Task-specific	Exponential	32	RC+Shift	0.371	0.366	0.402	0.413	0.458	0.460	0.627	0.613	0.176	0.169	0.437	0.438	0.568	0.566	0.194	0.193	0.212	0.196	0.542	0.532	0.468	0.470	0.164	0.154	0.156	0.145	0.227	0.224	0.301	0.301	0.636	0.625
52	new_models	Residual	Task-specific	ReLU	32	RC+Shift	0.340	0.338	0.320	0.323	0.431	0.434	0.604	0.594	0.171	0.168	0.452	0.450	0.375	0.368	0.137	0.135	0.268	0.270	0.536	0.521	0.415	0.408	0.166	0.165	0.152	0.161	0.173	0.171	0.317	0.313	0.591	0.596
